# *Eomes* restricts *Brachyury* functions at the onset of mammalian gastrulation

**DOI:** 10.1101/2023.01.27.525830

**Authors:** Katrin M. Schüle, Jelena Weckerle, Simone Probst, Alexandra E. Wehmeyer, Lea Zissel, Chiara M. Schröder, Mehmet Tekman, Gwang-Jin Kim, Inga-Marie Schlägl, Sagar, Sebastian J. Arnold

## Abstract

Mammalian specification of mesoderm and definitive endoderm (DE) is instructed by the two related Tbx transcription factors (TFs) *Eomesodermin* (*Eomes*) and *Brachyury* sharing partially redundant functions. Gross differences of mutant embryonic phenotypes suggest specific functions of each TF. To date, the molecular details of separated lineage-specific gene-regulation by *Eomes* and *Brachyury* remain poorly understood. Here, we combine embryonic and stem cell-based analyses to delineate the non-overlapping, lineage-specific transcriptional activities. On a genome-wide scale binding of both TFs overlaps at promoters of target genes, but shows specificity for distal enhancer regions, that is conferred by differences in Tbx DNA-binding motifs. The unique binding to enhancer sites instructs the specification of anterior mesoderm (AM) and DE by *Eomes* and caudal mesoderm by *Brachyury*. Remarkably, EOMES antagonizes BRACHYURY gene-regulatory functions in co-expressing cells during early gastrulation to ensure the proper sequence of early AM and DE lineage specification followed by posterior mesoderm derivatives.

**Highlights:**

- Detailed comparative analysis of the two critical developmental regulators *Eomes* and *Brachyury* in mouse embryos and differentiating embryonic stem cells
- Tbx factors EOMES and BRACHYURY control distinct gene programs to specify different mesoderm and endoderm subsets
- Program specificity is conferred by binding to non-overlapping enhancers with distinct binding motifs
- EOMES restricts the activities of BRACHYURY thus ensuring the proper sequence of mesoderm and endoderm lineage specification
