## Supplemental Table S1 for "*Eomes* restricts *Brachyury* functions at the onset of mammalian gastrulation"

### Sheet: Table S1
Cluster 1	Cluster 2	Cluster 3
Adgra3	Fgd4	Tg
5330426P16Rik	Erap1	Mycl
Flt1	Itgb8	Dnaaf3
Creb3l1	Slc6a15	Dock11
Adamts9	Myof	Grin2c
Vegfa	Dppa2	Grik3
Zc3h12b	Smad7	Pde4d
Prkg1	Igsf8	Mum1l1
Fsd1l	Slc35d3	Lefty1
Pik3r3	Bst2	Tbc1d9
Ahnak	Slc19a2	Ckb
Fgfr2	A230050P20Rik	Trim67
Sfrp1	Rgs17	Olig1
Ppl	Vsig10	Dennd2c
Arhgap29	Lzts1	Foxo4
Slc5a3	Ppm1k	Rasd2
Tubb2b	Sgk1	Ism2
Dlx3	Trh	Lrp8
Flrt3	Fam214a	Adamts6
Rtkn2	Mia2	She
Plk2	Ugt8a	5730457N03Rik
Wnt6	Hook2	Mov10
Cobll1	Map3k15	Unc5b
Nhs	Bcl11b	Adamtsl2
Ppap2b	Bcl11a	Trps1
Sox3	Slc7a7	Hoxd13
Olfml2a	Map3k8	Ypel3
Ephb1	Parp9	Pcsk1
Slc25a24	Enpp2	Nt5dc3
Lmx1b	Arhgef5	AA986860
Cer1	Dtx3l	Pid1
Cbfa2t3	H2-K1	Il17rd
Gata6	Utf1	Frmd7
Nrcam	Afp	2010111I01Rik
Myh7	Casp7	Mllt6
Foxa1	Mkx	Evx1
Tbx20	Tcfl5	Ttc28
Tnnc1	Pmaip1	Acnat1
Myh6	Psmb8	Hoxd8
Myl4	Vwa5a	Trim14
Myl7	Plekhf2	Dll3
Six2	Timd2	Slc1a4
Slfn9	Cfi	Cyp2s1
Phlda2	Mkrn1	Wnt5b
Mbp	Wnt3	Frmd4b
Coro2b	Nefm	Atp1a2
Gpx2	Nanog	Cts8
9430020K01Rik	Olig2	Psme2
Gulp1	Tdgf1	Exph5
Map1a	Pitx2	Hoxd9
Csrp2	Nodal	Npm3
Plxnc1	Spock2	Dusp4
Rarb	Uchl1	Ctgf
Itga8	Fst	Nptx2
Dok4	Eomes	Nefl
Tnc	Fam198b	Rftn1
Bnc1	Tdrd5	Cts7
Edn3	Parp10
Gpr182	Grm6
Acvrl1	Irgm1
Trabd2b	Crebrf
Cuedc1	Parp14
Slc2a1	Mif4gd
Ccdc141	1110012L19Rik
Lhfpl2	Insig1
Dpysl3	Gcnt4
Shisa2	Cd40
Akap5	Anxa3
Ptn	Gbp4
C130021I20Rik	AF529169
Rbp1	Etv5
Hesx1	Rhbdf1
St3gal5	Gbp2
Tet3	Hrasls
Slc35f1	Pik3ip1
Sdpr	Irf1
Prune2	Kif1a
Stab1	Unc80
Zim1	Parp12
Spsb4	Rora
Ryr2	Oasl2
Fgfbp3	Pcmtd1
Cyp26c1	Psmb10
Igfbp5	Atf7ip2
Stard8	Pim2
Col23a1	Hsd17b11
Sema3a	Dlg2
Tcaf1	Mmp25
Sfrp5	Ppcs
Atp2b4	Trim12c
Fat2	Cldn7
Irx3	Lypd6b
Tmem108	Pnpla7
Arhgef15	Foxo1
Nedd9	Pou5f1
Fgfr3	Lefty2
Marveld1	Epha2
Edil3	Pim1
Cttnbp2	Fgf8
Hand2	Mdfi
Zeb2	Lgals2
Gbx2	Trim34a
Hoxa1	Sesn2
Hmga2	Dner
Prkd1	Nlrp12
Chst2	Notch4
Zfp36l1	Tap2
Runx1t1	Gng2
Hoxd1	Tmem63a
Bmp7	Tapbp
Pdgfrb	Nrxn1
Gli2	Foxq1
Daam2	Gm16702
Cd44	Sprr2a3
B4galnt4	Ifih1
Rgma	Ano5
Col5a1	Ppp4r4
2510009E07Rik	Psme1
Lgr5	Atp10a
Gfra2	Fermt1
H2afy2	BC023829
Fignl2	Nmi
Flnc	Etv1
Hsd11b2	Sgtb
Gpr153	Tnfrsf12a
Dlk1	Scn9a
Tshz3	Lgalsl
Tshz1	Wsb2
Cdx1	Gbp9
Crb2	Jade2
Frzb	Klhl32
Pcdh19	Pycr2
Vcan	Chst15
Kirrel	Rab11fip5
Gas1	Ccno
Wls	Dusp6
Tmem132c	Epha1
Stra6	Pald1
Timp2	Clca4a
Bche	Ptchd1
Ncam1	Tapbpl
Phactr2	Spry4
Frmd6	Igfbp3
Rbm24	Tmem200a
Lrrn1	Echdc2
Hoxb4	Nr0b1
Nnat	L1td1
Draxin	Gbp7
Tenm4	Bin2
Dach1	Cyyr1
Maml2	Pmepa1
Thsd4	Taok3
Ece1	Galnt3
Gnao1	Skil
Kctd12	Trp53inp1
Igdcc3	Prrg4
Shank3	Lmna
Klhl29	Klhl14
Bcam	Apobec3
Col13a1	Foxd3
Stox2	Ldlrap1
Ccdc80	Dram1
Asxl3	Tmem154
Metrn	Junb
Nrep	Eps8l2
Zeb1	Cth
Foxc1	Fgf5
Meis1	Hkdc1
Prrx1	Bnip3
Meis2	Tinagl1
Eya1	Slc7a3
Eya2	Elf3
Prrx2	F5
Six3	Fabp3
Twist1	Zic5
Olig3	Esrrb
Tnnt2	Pou3f1
Myocd	Gm4737
Meox1	Fam134b
Foxc2	Aqp8
Snai2	AU018091
Sox1	Srgn
Kdr	Ankrd33b
Kalrn	Wnt7b
Rbms3	Nfkbiz
Zic3	Mpzl2
Frem1	Perp
Ednra	Tex19.1
Cnksr2	Rnf128
Cap2	Zfp936
Igsf11	Bmp8b
Fgd5	Zfp42
Prkar2b	Duox2
Vwf	Elf5
Crabp1	C77370
Wnt2b	Itga7
Fli1	Stc2
Zfp703	Dnmt3l
Palm2	Erbb3
Tmsb4x	Sfmbt2
Itga4
Cxcl12
Zfp503
Ptges
Krt8
Chrdl1
Srgap3
Serping1
Npr3
Pcsk5
Plat
Lrrc4b
Thy1
Alx1
Nhsl2
Smoc2
Zcchc24
Fbn1
Tdo2
Nexn
Zbtb16
Tbx5
Cntfr
Fzd4
Ptprn2
Sox9
Fzd2
Ulk4
Hhip
Cxcr4
Ildr2
Foxd4
Gucy1a3
Pknox2
Greb1l
Galnt16
Glipr2
Tfap2a
P3h2
Map1b
Fam65c
Ermn
Pkp1
Popdc2
Ptgfr
Slc38a8
Dnah5
Gata5
Adamts2
Kcna2
Tal1
Col2a1
Adam12
Plxna4
Cbln1
Dmbx1
Tspan18
Pmp22
Col4a5
Smtnl2
Sh3kbp1
Fbn2
Parva
Sox6
Abca9
Lhx5
Actc1
Rcsd1
Cd24a
Ppp1r16b
Crabp2
Hlx
Trp53i11
Map2k6
Ntn1
Dlx5
Tek
Flrt2
Mef2c
Tbx1
Kctd1
Col4a6
Aldh1a2
Nrp1
Six1
Ednrb
Mme
Gm7694
Alcam
Plagl1
Acta2
Gprc5c
Coch
Ptprz1
Sox5
Flt4
Smarcd3
Ttn
Mn1
Hes3
Rfx4
Col1a1
Irx5
Etv2
Irx1
Cd248
Angpt1
Tgfb2
Abca1
Chrna4
Rgs5
Pgm5
Zfp711
Sept3
Sorbs3
Mest
Igf2
Svep1
Wisp1
Nr6a1
Bmp5
Hapln1
Lama4
Ror1
Pax2
Robo3
