## Supplemental Table S3 for "*Eomes* restricts *Brachyury* functions at the onset of mammalian gastrulation"

### Sheet: Table S3
Cluster 1-rescued EO	Cluster 2-rescued BRA	Cluster 3-rescued EO+BRA	Cluster 4-rescued EO+BRA	Cluster 5-rescued EO	Cluster 6-rescued BRA
Fgf5	Six1	Epas1	Hsp25-ps1	Hoxa2	Fam101a
Nkx6-1	Myocd	Ntng1	Gm27861	Ndnf	Cgn
Foxa1	Twist1	Dmrt2	Ier3	Hoxd1	Rab20
Foxa2	Tbx6	Pax9	Hspb1	Hoxa1	Ttc39b
Hhex	Hoxa10	Sema3d	Gm26562	Nsg1	Gm7694
Tnnc1	Hoxd9	Gm37567	1700023H06Rik	Pou6f1	2010300C02Rik
Myl3	Foxc1	Kcnd3	Pax6	Nes	Garem
Otx2	Osr1	Cpeb4	Rrad	Gdnf	Dagla
Cxcr4	Prrx1	Aff2	Bcam	Hotairm1	Ptgfrn
Sox17	Hoxa13	Enpp1	Nr4a1	Dok1	Srgap3
Mesp2	Dact1	Lifr	Ampd3	Mab21l3	Pax2
Dkk1	Gata5	Ppfibp2	Adm	Aldh1a7	Prss23
Alx4	Rspo3	Slc15a3	Cyp4f15	Rdh10	Cacna1h
Amot	Pitx1	Gm13713	Tjp3	Gm38285	Slc4a5
Lhx1	Gbp6	Smim14	Ttll10	Stra6	Ptpro
Tnnt1	Slc24a3	Cnksr2	Trim46	Hmgb1-ps8	Ahnak2
Gata3	Gm16574	Runx1	Ptrf	Gm37194	Abcc6
Robo3	D630036G22Rik	Lrrfip1	Igsf1	Ankrd53	Deptor
Agpat9	Adcy5	Tax1bp3	Hoxaas2	Pcyt1b	Scn5a
Ntf3	Zfpm2	Cyp4x1	Gm28441	Gm11870	Cyr61
Tmem150a	Gnb4	Frmpd1	Gipc3	Nap1l3	Msx3
Slc7a1	D430041D05Rik	Unc5d	Alpl	Scd2	Islr2
2610034B18Rik	Pdgfrl	Vopp1	Gm8935	Serinc2	C130021I20Rik
Jakmip1	Slc22a1	Mir22hg	1700019D03Rik	Lox	Fam46c
Tspan12	Zfp9	Zbtb16	Vstm2l	Tagln	Mef2d
Rab37	Foxp1	Gm28883	Radil	Itpk1	Nos1ap
Ppfibp1	Cdh2	Fbxl22	Egr2	Shroom2	Akap5
Arhgap36	Frmd4b	Naalad2	Casp8	Pcdh11x	Lmx1b
Anxa4	Ifitm1	Pgam2	Ada	Gm37874	Egfr
Frzb	Sema3a	Aldh1l2	Pdgfb	RP23-49O17.4	Rgs9
Pdk4	0610040B10Rik	Nipal4	Gm15344	Gpr20	Mcoln3
Cftr	Pcdhb20	Efemp2	Pxdc1	Flrt1	Zfp182
Lamb3	Igf2	Myo1b	Fgf1	Actc1	Nptx1
Prkar1b	Col9a1	Ccdc141	Mettl4	Gm16172	Igsf9
Slc35g2	Zfp711	Timp2	Pstpip2	Rian	Gsx1
Cap2	Susd5	Fbn1	Aplp1	Prkar2a	Map1a
Sdc4	5330413P13Rik	Itpkb	Nfasc	6030443J06Rik	Galnt16
Cd8a	Dkkl1	Gm11696	Rex2	Miat	Ero1lb
Fam169b	Fam163a	Plat	Tns3	Utp14b	Sept3
1700084C01Rik	Avpr1b	Kitl	H2-K2	Prex2	Gm15784
Emb	Htra3	Gm4524	Kcnma1	Taf6	Sall2
Sema6d	Tgfbi	Airn	Tmem132b	Itga3	Rasal2
Atoh8	Usp29	Gm26981	Ltb	Pgr	Man2b2
Syt12	Greb1	Slc12a2	Mkrn1	Ttc41	Gareml
Rgs10	Mylip	Sema7a	Hhipl1	Gm16401	Wdfy2
Slco4c1	Hoxd8	Adamts17	Gdap10	Tspear	Syne2
Mycn	Nxpe4	Zfhx3	Otud7a	Tnfrsf22	Slc17a7
Npepl1	Nog	Prkaa2	Lzts1	Gsg2	Map2
Fgf16	Dnah14	Afap1l1	RP23-325M18.5	Mark1	Dclk1
Rbms1	Psmb10	Il20rb	Aass	Mapk8ip1	Alcam
1110008P14Rik	Cyp4v3	Slfn2	Tcea3	Kat7	Pvrl1
Klf6	Stra6l	Dock8	Gm15526	Lppr1	Ccdc149
Tnfrsf25	Gbp4	Snai1	Acot1	Papolb	Iqsec2
Rgs5	Zfp703	Dusp4	Ppp4r4	Tbc1d16	Vgll3
Tlx1	Myh13	Acaa2	Fgf14	RP23-111M12.2	Plb1
F5	Mmp9	Me1	Myh3	Zfp142	Uprt
Fam204a	Anxa5	AI606181	Zmynd10	Tep1	Sec31b
Cemip	Spsb1	Spry1	Thbs2	Pbx4	Megf9
Fa2h	Psme2b	Efna5	Tnfaip3	DQ267102	Etnk2
Ano1	Hoxa11os	Cgnl1	Card6	Klhl7	Csf2ra
Bmp5	Col3a1	Mest	Cr2	Lama5	Ddah1
Kcns3	2810410L24Rik	Hpca	Pmaip1	Slc4a8	Spock2
Slc13a4	Lgals3bp	Fam171a1	Gm17771	Zfp532	Gdap1l1
Tac1	Adra2a	Scn4a	Gm19705	Slc6a17	Cldn4
Gfra2	Pglyrp3	Mmp11	Snrpn	Slc26a6	Pcsk2
Nkx2-1	Npr3	Gm7329	Tdrkh	Fsd1	Lmtk2
Fut4	Vwc2	Sox9	Gm13151	Cask	Fam163b
Fbxw9	Oasl2	Ttll3	1700013H16Rik	Pla2g7	Pot1b
Usp43	Synpo	Ripply1	Gfra3	Fanci	Lingo1
Syt5	Adam19	Maf	Epha2	5730559C18Rik	Asah2
Ube2ql1	A830082K12Rik	Apcdd1	Mir1957a	Ankrd6	Sh3gl2
Gm12829	Unc5b	Shisa2	H2-Q4	H2-Bl	Nell1
Ctsl	Nr2f2	Ifitm10	Ak3l2-ps	Dpysl4	Mtcl1
Pck2	Sprr2a1	Chst2	Rab39	Zfp219	Spock1
Cald1	Sprr2a2	Eya1	B3gnt7	Srsf4	Celsr2
Sec14l2	Tram1l1	Bmp6	Epha8	Cdk18	Rorc
Pbxip1	Lrrn3	Fam210b	Tex21	Scn3a	Tmem132d
Slc6a1	Sprr2a3	Robo1	Akr1b8	RP24-132L16.12	Crmp1
Slc39a8	Enpp4	2500004C02Rik	Sirt4	Plec	Hid1
Klf4	Cacna1d	Pcdh7	Zic3	Lmod1	Gm27032
Clip4	Ebf3	4833418N02Rik	Nkain4	Gm11837	Lrmp
Pth1r	Col25a1	Fam102b	Ly6e	Sfrp4	Scrn1
Arsa	Foxf2	Cdh6	Adamtsl1	Gm15893	Lamc1
Sgk3	Tgfb1i1	Lhfpl2	Myl9	Ap3b2	Arsb
Ppm1d	Ebf2	Atp8a2	Alg13	Tcfl5	RP24-79A6.8
Renbp	C430049B03Rik	Rasgrp3	Ccnd1	Slc25a27	Rgs7bp
Tmem44	Unc45b	Plxna2	Gm13225	Gm10254	Pdzd2
Fhl1	Myof	Sgms1	RP23-372C7.8	Chd6	Prps2
Sspo	4930412O13Rik	Vgll4	Cyp2d22	Adcy7	Slc9a7
Zbtb7c	Kif26b	Aard	Fgf17	Phyhip	Slc25a23
Cpa2	Adgra2	Rassf4	Gm13247	Acss1	Apba2
Mthfd2	RP24-493L18.4	Egflam	Lemd1	Trio	Fam84a
Podxl	Gbp11	Cdkn2b	Gm11520	1700037F24Rik	Celsr3
Spin2c	Adora2b	Sept8	Cbx7	Npas4	Nrxn2
4933402E13Rik	Pcsk5	Adamts14	Begain	Gm26848	Atp2b2
Best2	Ret	Peg10	4930461G14Rik	Kif24	Adgrb1
Mpdu1	Arg1	2610307P16Rik	Lrfn3	Sp6	Hspa2
Fam89a	Limch1	Ypel2	Tpd52-ps	Gm715	Rtn4rl2
Ipcef1	Robo2	Epb4.1l3	Gcm1	Fam111a	Gnptab
AK157302	Shox2	Tcf7l1	Slc45a3	D130058E05Rik	Dlgap3
Ccdc154	Antxr1	Fgfrl1	Gm17300	Epha4	Caln1
P3h2	Cacna1c	Camk2a	Gm15567	Cntnap1	Ppp1r1a
Erg	Gm16104	Capn6	Mroh2a	Hspg2	Dnaja4
9230114K14Rik	Ets1	Cxxc4	Cxx1a	Adrbk2	Kif1a
Tspan1	Slc25a47	Klhl6	Gm6445	Fgfbp3	Gpam
Pex26	Cd36	Bmi1	Pla2g4c	Vash1	Klhl3
Stxbp2	Nfatc1	Gm3164	Tceal5	Gm6776	Ppip5k1
Fam13a	Adamts20	Chil5	Tmem74b	Ppl	E130309D14Rik
Trib3	Vipr2	Sstr2	Nme5	Tspyl5	Plcb1
Rab3a	Lsp1	Col17a1	Ccnb1ip1	Nap1l2	Kcnh4
Cmklr1	Asic4	Fn1	Ctgf	Sox13	Sorbs2
Gm12295	Ccdc109b	Gm20632	Nptxr	Diras1	Fut9
Tmem98	Prkg1	Ppap2b	2610035F20Rik	Fgfr1	Lurap1l
Chd3os	Foxd1		Gng3	Pou2f3	Epha1
Phactr1	Gm10762		Gpd2	Cdc23	Dcc
Gfi1	Fli1		Adamts15	Adgrb3	Plce1
Mreg	Col14a1		Gca	B230323A14Rik	Icam1
Gm14685	Col1a1		RP23-325M18.1	Rnf112	Fam120c
Cttnbp2	Ppp2r3d		Eml1	Gm12397	Cpne3
Fbxo6	Scn4b		Scd3	Rsg1	Galnt12
AA986860	Ncald		Cda	Ubl4b	Mcf2
Fibcd1	Aldh1a2		Lincenc1	Adam23	Mapk8ip2
Lhfp	Cd248		H2-Q6	Emilin3	4930447C04Rik
Slc40a1	Adamts2		Tmem229a	Gabra3	Rai2
Magohb	AA415398		BC068281	Zfp418	Rundc3a
Arl4d	Gm8113		Zfp600	Gm7399	Peak1
Ltbr	Epha3		Magi2	1110002L01Rik	Plekhh1
Calu	Oprk1		Cenpv	Lrrc15	Srrm4
S1pr2	Rmdn2		Kremen2	Prdm10	Mak
mt-Nd6	Trim9		M1ap	Slc48a1	Slit3
Cdkn2a	Cygb		Gm13212	Slco4a1	Celf5
Eda	Sgpp2		Rapgef5	Madd	Tmem200a
Lrrc38	6330403K07Rik		Chn2	Xpo6	Eps8
Irs4	Lrig3		Zic2	Tmem106c	Ppp1r1b
Fhl2	Cyp26b1		Fgf13	RP24-341L14.2	Abca3
Lbh	Tnfrsf14		Cpeb1	Rgs20	RP23-175B24.5
Chst14	Ccbe1		Gas2l3	Slitrk4	Ints6
Aga	D430040D24Rik		Pim2	Usp54	Mgst1
Chmp5	Cd40		Pola1	Cdh24	Xk
Slc50a1	1700096K18Rik		Cadm4	Gm10010	Ptpn14
Pygl	Epor		4933404O12Rik	Efr3b	Prrt3
Ctdspl	Elk3		Otud1	Cyfip2	Fam13c
Adamts1	Rsph9		Anxa11	Gm16185	Pi4ka
Tead4	Cabp1		RP23-461P7.1	Entpd1	Prrg4
Gm26683	Trpc3		Ybx2	Slc1a3	Fam129a
Ahnak	Mgll		Matn3	Kcnf1	Kcnip2
Gan	Tmem176b		Cilp2	Scn2b	Tubb4a
RP23-151D16.2	Ctso		Dnah11	RP23-172K2.4	Smad3
Pkdcc	Nedd9		Zcchc18	2810459M11Rik	Nuak2
Kcnk3	Arhgap28		Aoah	Gm23458	Myo5c
Pcsk1n	Defa23		Kif14	Fam53b	Ngef
Nxf7	Hapln1		Zfp185	Cacng7	Lrrc74b
Slc25a24	Tap2		Kcnq4	Sh3gl3	Dock5
Trh	Podxl2		Ppp1r2-ps3	Ror2	Atp1a3
Fzd7	Tmem119		Loxl3	Map3k15	Jph4
Cstad	Arhgap24		Limk1	Sh3kbp1	Unc79
Acaa1a	Unc5c		Dalrd3	Wasf3	Pax5
Pwwp2b	Abcd2		Pgap1	Hap1	Hrh3
Gm5639	Foxp2		Sult4a1	Npr1	Kcnj12
Zim1	Fbn2		Slc35f2	Kctd17	Xylt1
Krt80	Itga8		Fam43b	Paqr3	Nedd4l
Bcar3	Ptprv		Gm2274	Fzd10	Gabrb3
Tmem102	Sox5		Rnf207	Far1os	Slc6a11
Ripply2	Mgam		Cnn1	Foxo6	Plekhh2
Mum1l1	Kcnb2		Stmn2	Gnb5	Ston2
Col4a2	Ednrb		Cbx6	D930015E06Rik	Lamc2
Lama4	Pax3		Cxcl12	Kank4	Gm16421
Gm4675	Gm3373		Cldn3	Gphn	Onecut1
Doc2g	Olfml3		2610305D13Rik	Gm21060	Gm9885
Chac1	Gm15284		Galnt14	Gm24494	Btla
Clic6	Emilin1		Nudt18	A930004D18Rik	Lrrc4b
Rcsd1	Nr2f1		Wwtr1	Sost	Pomgnt2
S100a1	Gadd45g		1110007C09Rik	Ptk7	Stxbp6
Prr15l	St8sia1		Zdbf2	Phf6	Zmat4
Col4a1	Rhoj		Steap3	Gtf3a	March11
Soat2	Crispld1		Mlxipl	Herc6	Wnk2
Frat1	Fgf18		Sncb	Gm8909	Cecr6
Ptgis	Kcnc1		Tunar	Gm36989	Frrs1l
Pdzrn4	Fermt1		Sema4f	Rnf17	Ccdc64
Gm13715	Crlf1		Syt3	Nhlrc1	Sorbs1
Gm14830	Pcdhb22		Chrm2	Gm6792	Lif
Anpep	Stambpl1		2810429I04Rik	Eva1c	Syt9
Myo6	Igfn1		Gpr88	Tns1	Lrrn1
Inhbb	Abca4		1810011O10Rik	Fmn2	Bmp8a
Amdhd2	Angpt2		Slc6a13	Skap2	Ina
Slc6a4	Daam2		Add3	Eln	Ildr2
Mblac2	Col27a1		Snhg14	Wee1	Dtna
Pon1	Gxylt2		Gm13152	Lonrf2	Sptbn2
Krt8	Defa24		Gm8918	AC161199.1	Ntrk3
Rhod	H19		Hcn3	Atp10a	Tbc1d2
Tuba8	Scara5		Gm23246	Zfp39	St8sia3
Ube2h	Itpr2		Glp1r	Gm25894	Sdk1
Kcnq5	Pdgfrb		Ddit4	Gm13230	Pcdha12
Gm14085	Alpk2		Gabrg1	Prr11	Gm15347
Sorcs3	Igsf3		Gm20501	H2-D1	Ntn1
Gm37116	Tmem200b		Fgf11	Slain1os	Ephb1
Crnde	Ctxn1		Insl6	Fndc9	Ptk2b
Tmprss2	Col5a2		Lrp11	Gm38248	Dmtn
Rfx6	Irak2		Srrm3	Zfp773	Fam131b
D17H6S53E	Wnt5a		D030046N08Rik	D230017M19Rik	Notch2
Itgb7	Chst7		Mfng	Errfi1	Wnt10b
Rwdd4a	Pnliprp1		Cyp46a1	Gli2	Jph3
Prdm1	Kcnh3		Igsf23	Meg3	Anks6
Arhgap6	Nid1		Plcg2	Rerg	Cobl
Gpx2	Aqp7		Grik3	Dst	Ralgps1
Pdyn	Adam12		Rasd2	Gm37379	4932418E24Rik
Snx10	RP24-470E5.4		Col16a1	RP23-451E8.7	Tmcc3
Hmgcll1	Slco3a1		Cdca7l	Pde4dip	Ksr2
Cmtm8	Smyd1		Ccnd3	Tesk2	Mpped1
Acad10	Cubn		Arl4c	Pip5kl1	Elavl3
Tmeff1	Fam212a		Arhgap20	Nfya	Bcan
Mfsd12	Defa22		Phox2a	Pde3b	Pcp4
Fcgbp	Slc22a15		Magel2	Crabp2	Tmem154
Dll4	Rgs7		Prom2	Gm26724	Aff1
Prss33	Arl4a		Dpys	Sema3b	Plcb4
Coch	Gm26507		Zswim5	Tacc1	Cep170b
Krt7	Naaa		Hdc	Gm5417	Atp1b1
Gata1	Trabd2b		Gm3764	Wdr78	Dtx1
Atp6v0d1	Tgfb2		Syt13	Abl2	Gm21817
Gjb3	Itga9		Glt1d1	Dgkh	Prune2
Syde1	Nfib		Cyb5r1	Gm13240	En2
Slfn5	Gm7967		Scg5	Gm25855	Bzrap1
Sema3f	St6galnac5		Olig3	Gm14326	1810041L15Rik
Gm17509	Dab2		Hes3	Dclre1a	Iqgap2
Lrrc8e	Creg1		Gm15442	Gsap	Rap1gap
Gm29561	B230377A18Rik		Nlrp9b	Tubgcp4	Tnfrsf18
Rasip1	Bves		Arap3	Iqgap3	Anxa1
Efna1	H3f3aos		Smagp	Chd9	Mt2
9030622O22Rik	Ccdc80		Card10	Cebpd	Gm14490
Ehf	Hdac7		Gmnc	Atp2b4	Vsig10
Gm28875	Med7		Plcxd1	Gap43	Dag1
Ntm	Hey1		Skida1	Tcp11x2	Als2cl
Gm2694	Mettl24		Rad51c	Atf7ip2	Pik3r5
Vill	Snai2		Mei1	Fsip1	Zfp36l3
Atg7	Hmga2		Cdk5r2	Mfsd2a	Frem1
Nradd	Bmp4		Gulo	RP23-153H17.5	Tnfrsf1b
Batf	Zeb1		Lrrc8c	Plag1	Scrn3
Pak6	Twist2		Mmp25	Fndc3c1	Lgi2
Dusp5	Foxc2		Evc	Nim1k	6030419C18Rik
Tmem51	Prrx2		Casz1	Slc30a2	Tctn3
Dapk2	Runx2		Gm7645	RP24-176P19.3	Zfp459
C1galt1c1	Jph2		Fgf15	Gm37625	Cntn3
Gyg	2610027K06Rik		Bcl6b	Aldh5a1	Chst1
Btnl10	Hs3st1		Tfap2c	Gm26945	Fbxo48
Rhou	Schip1		Ebf1	Cbfa2t2-ps1	Unc13a
S100a13	Tmem176a		Edaradd	Fst	Gm7895
Ptafr	Enpep		Angpt1	Dusp6	Hlcs
4921506M07Rik	Gm4430		Gm26794		Chrna9
Jdp2	Irf5		Derl3		Grm6
Mansc4	Col19a1		Ccdc85a		Map3k9
Pld5	Slc38a4		Platr15		Bard1
Stox1	Jun		Ccdc114		Atp6v1c2
Stk32a	5730457N03Rik		Sp8		Plxnc1
Lhx9	Cbln4		Myrf		Tert
Slc28a2	Gm38299		Nefl		Nr3c2
Foxa3	Pde3a		Fam69c		Cdh10
Cyp26a1	Zswim7		Madcam1		Greb1l
Tm6sf1	Kazn		Muc19		Tnfrsf19
Gckr	Laptm5		Mab21l2		Nav2
Ctsc	Hdac11		Ctbp2		Tmem145
Gm4943	Pcolce2		Armcx6		Armcx3
Gch1	Fkbp7		AU020206		Cbr1
Cobll1	Wls		Pex5l		Ocln
Creb3l1	Tle6		Cyp2b23		Apln
P2rx4	Fam161a		Lhpp		Kcnc3
Fam81a	Fdps		Gm10710		Chadl
Trappc1	mt-Nd3		Zic5		Wdr86
K230010J24Rik	Mgp		Slc35f1		Nat8l
Dpf3	RP23-335C9.1		Bcl3		Nkx1-2
Dusp9	Capn5		Platr10		Atp1b2
Fbln7	Gab1		Kdm4c		Dmd
Aes	Ppp1r17		Tenm1		Tmem123
Irx1	Kcnc2		Kdm2b		Gm29397
Grb14	Engase		Fbxo41		8030462N17Rik
Slc16a1	Vegfc		C2cd2l		Atp2a3
Rbp4	Tshz2		Ppp1r2-ps6		Nsg2
Tmem158	Vsig8		Foxi3		Ell2
Gfpt2	St6galnac4		Ncan		H2-Q2
Ceacam1	Ndufa4l2		Slco5a1		Igdcc3
Plin3	Gm10638		Crb1		Icosl
Tmem9b	Lrrc73		Syngr1		Gm5913
Tfpi	Acyp2		Coro2a		Cfap74
Sdsl	Gli1		Fbp1		Foxb1
Hbegf	Gm26813		Car9		Grm4
Zfp365	Spon2		Pou5f1		Utrn
Prkcb	Il17rc		Srcin1		Timp4
Gm973	5031425E22Rik		Prr18		Rgs17
4930402H24Rik	Pecam1		Glra1		Dapk1
Fcgr3	Map1lc3b		Cd74		Pcsk2os1
Samd5	Ano2		C920025E04Rik		Zscan10
Ano4	Prkd1		Pak1		Tmem8
Shisa9	Gm7117		Fam196b		Cipc
Erich2	Chrnb4		Cxcl10		Gm11977
2610528J11Rik	Prtn3		Gabra4		Mctp1
Rab38	Apol7d		Gpr153		Gm5648
Slc39a4	H13		Mkrn1-ps1		Ank3
Col1a2	Armc5		Adgrb2		Syt17
Mical1	Ube2r2		Prr5l		Zeb2os
Glb1	St3gal6		Thbs1		Cdh13
Npffr1	Ssc4d		Mup6		Paqr4
Gpc4	Orc6		Car11		Mcf2l
Rgs8	Cnbd2		Gm16397		Heatr1
Dusp2	RP23-307I19.1		Cacng6		Clstn3
Bmp2	Nuak1		Fam19a4		Wwc1
Gm5640	Gm10000		Pde1b		Nalcn
Itpr3	Gm29340		Kcnk12		Stmn3
Cbln1	Col26a1		Socs3		Ppfia3
Pga5	Alg8		Acta1		Cbs
Plet1	Cpxm1		Tmem35		Dennd4c
Slco1c1	Mtus1		Slc32a1		Vps13c
Tbx2	Hmgn2		Dppa2		Reep2
Col23a1	Cotl1		Map7d2		Nhlrc2
Sms	Tgfb1		RP23-372C7.6		Lpin3
Rcan2	Gm11744		RP23-257P11.2		Gm11914
Npc2	Zfp821		Gm38393		Nt5dc3
Kcna6	Rarb		Nphs1		Plcxd3
Vps37c	Dlk1		Cxcl14		Esyt3
Rbm24	Arrdc2		Kif20a		Slc25a30
Tcf7l2	Hadhb		Gm12867		Scn8a
Cntnap2	Kdm5a		Trap1a		Gm18666
Gdpd5	Crb2		A230050P20Rik		Chdh
S1pr1	2900093K20Rik		Gm21182		Trpm4
Extl1	Nupr1		Slc18b1		Nmnat2
Amica1	Vim		Gm13242		Klhl8
Cyp1b1	Gm37768		Nrxn1		Ttll4
Ldb2	RP23-16J8.6		Cdca7		Slc28a1
Hes7	Sfrp1		A830018L16Rik		Maneal
Irx5	Cyp2s1		Cd68		Rxrg
Postn	Mmp2		Hif3a		Rragb
Piezo2	Lxn		Sfn		Efnb2
Slc46a3	Smarcd3		Col7a1		Frmd5
Tcp11l2	Chrna3		Zfp534		Igsf9b
Clcn5	Ypel3		Nkx6-2		Hltf
Ctsd	Smad7		Cxcl11		Rgl3
S1pr3	Asxl3		Ptn		Cacnb2
Bicc1	Isoc2a		RP23-404J7.9		Tcaim
Krt18	Igsf11		Acer2		Mink1
Tmem184a	Runx1t1		Zfp729b		Gm10602
Trim36	Dram2		Kcnmb2		9130008F23Rik
Flrt2	Mpped2		Kirrel2		Phc1
Elf1	Dlc1		Tet1		Shprh
Cldn6	Fes		Snta1		Col18a1
Rbm47	Parvb		Gatm		Ugt8a
Ptgdr	Lpar1		Gm14597		Sfrp2
Tns2	Thoc2		Cnpy1		Jag2
Elovl7	Smim10l1		Fnd3c2		E2f8
Dand5	Acads		Plekhg6		Slc27a2
Tspan7	Mxd4		Sox3		Fam57b
Fam196a	Nfia		H2-Q7		Jade2
Svopl	Rbm20		D030047H15Rik		Zfp454
Bace2	Pcdh17		Ppp1r2-ps4		Pdzk1
Grb10	Samd14		Htr3a		Mbp
Adamts9	Fbxo25		Tnrc6c		Adam11
Rasal1	Ddc		Ankrd34a		Rimbp3
Add2	Efna4		Akap12		Foxr2
Atf5	Kcp		Fzd9		Zfhx2
Nptx2	Psme2		Alox15		Acsl6
Lpar3	Gm20045		Zfp36l2		Ckmt1
Gm15674	Flrt3		Sptb		2900011O08Rik
Tgtp1	Wnt16		Spta1		RP23-301O12.1
Cyp26c1	Bambi		Adarb2		Lhfpl4
Spdef	Col8a2		Dmc1		Klf2
Reps2	Oaf		Kcna2		Mirg
Slc22a4	Hpcal1		Ptger4		Sufu
Scel	Hs3st3b1		Lingo3		Zfp677
Slc44a5	Crym		Gpm6a		Vps13a
Fndc3b	mt-Tt		RP24-277E17.1		Gm16372
Calb2	Tcf15		G2e3		Thy1
Fam189a2	Brd9		Trp53-ps		Maml2
Fam83e	2810402E24Rik		Wnt8a		Hcn2
Heph	Lyrm5		Rgs9bp		Cyyr1
DXBay18	Ptges3l		Sox2		Grip2
Prkch	Ppih		Kcnj3		Lck
Adcy8	Cmtm3		Trank1		Fcho1
Fxyd3	Tigd2		Sypl2		Kcnh8
Trim25	Gm28438		Cabp7		Gm12241
Dmrta1	Spag4		Ccdc158		Icmt
Otx1	Pvt1		Esrrb		Rfx4
Them5	4932441J04Rik		Ntrk2		4833422M21Rik
Cyp1a1	Mageh1		Fam19a5		Zfp946
Gmip	Stmn1		Platr11		St6gal2
Filip1	5430405H02Rik		Lpar4		Mtss1
Elf5	Snx24		Nos2		Tex15
Cldn8	Siah2		Pou3f1		Fgfbp1
Prdm16	Rnf103		Trpa1		Lfng
Moxd1	Gm26532		Camk2b		Fbxo44
Daam1	Bean1		Sox1		Myadml2os
Gsn	Barx2		Angel1		Mpp3
Vtn	Col13a1		Pla2g1b		Shisa7
Cd82	Idnk		RP24-141D20.1		Utf1
Esrp2	mt-Ts2		Samd9l		Camkv
Unc5a	Myc		Notum		Gdpd2
Pkd1l1	Relt		Brsk2		Nup210
Atp8b1	9530018H14Rik		Enpp2		Afap1l2
Prokr1	Clmp		Tspan13		Amigo1
Foxd4	Pdlim4		Slc18a3		Arhgef19
Plch2	Bcl6		Acss3		Fras1
Pde1c	Gm27204		Zmynd8		Shb
Gprc5c	P2rx7		Ptpn3		Pcsk1
Dmrt3	Popdc3		Gm13150		Calca
Fam174b	2010012O05Rik		Gm37697		Pipox
Rasef	Slc35b3		Slitrk3		Tox
Gpr68	Kcnip3		Cxx1c		Slc35f4
Corin	Pyurf		Lrrk2		Doc2a
Gm15675	B930094E09Rik		Peg13		Slc19a3
Tacr1	Ackr3		Gm3470		Arhgef18
Map3k5	Tiam2		A930024E05Rik		Ctnnal1
Slc35d3	Pear1		Notumos		Adamts8
Grm8	Gm37078		L1td1		Tub
Tanc2	Myo16		Gm11627		Zdhhc9
Sall1	Eva1a		Kynu		Syngap1
Fam107b	Cnrip1		Nanog		Itga6
Eya2	2010320M18Rik		Tarm1		Gm13145
1810019D21Rik	Glis1		Gm38312		Kcnn2
Shtn1	Epb4.1l1		Gm15989		Myo10
Sh3tc1	Ubash3b		Gm13051		2310007B03Rik
Myh7	Cklf		Scn1a		Rph3al
Slc39a2	Has2		Sned1		Gyltl1b
Tyrp1	Pmp22		Gm16233		Mn1
Dmbx1	Itga2b		Ldhc		Efcab1
Klhl4	Eogt		2610509F24Rik		Camk2n2
Hesx1	Commd3		Cby1		Arfgef3
A4galt	Gamt		Nanog-ps1		Inppl1
Podn	Aida		Pllp		Plekha7
Fzd5	2410022M11Rik		Slc6a15		Slmo1
Abtb2	Gm15222		Zfp72		Snph
Gipr	Igfbp4		BC064078		Slc5a5
Slc23a1	RP23-192D21.1		Trav5-2		4933431E20Rik
Zbtb42	Gata2		Gm13147		Pnma2
Fzd8	Gm16617		Clca4a		Tor3a
Cracr2b	Pgf		Gm13027		Zc3h12a
Atp6ap2	Ppp3ca		Ccnd3-ps		Efcab12
Fam124a	Gm10356		Ppp1r2-ps2		Atcay
Il17re	Wscd2		RP23-372C7.7		Slc2a12
Pifo	Bnc1		Ubr7		Ramp3
Lancl3	Inafm1		Gm16254		Hook1
Mmp15	Gm15832		Il33		Klhdc7a
Myo7a	Gm38193		Apod		B4galt4
Cadps	Clcn4-2		Liph		Muc1
Trpm6	2810454H06Rik		Btbd11		Myb
Myl6b	Gm13717		Gm2990		1700001L05Rik
Nmb	Pdia5		Trp73		Xlr
Atp8a1	Rbms3		Tnfrsf11b		Gm21411
Dlg5	Snora31		Dchs2		Prmt8
Stx11	Zbtb11os1		Hrc		Shisa6
Dpysl3	Elf4		Gad2		Ephx2
Rin3	Gm26841		Hcrtr2		Tmem26
Tle2	1600020E01Rik		Gprc5b		Dclk2
Ermn	Rwdd2b		Wnt7a		Rims2
Dsc2	Lix1l		Rbmxl2		F2rl1
Parm1	Has2os		Epha5		Pik3cd
Hhip	Ager		Efnb1		D2hgdh
Sec14l4	Zfp560		Gm13029		Stim1
Perp	Ssbp4		Pou6f2		Dgkb
Kcnk16	Hs3st3a1		Platr14		Soga3
Fam107a	Nfam1		Npas1		Nova2
Foxj1	Pnliprp2		RP23-363M4.1		Gm5607
Adora1	Igf2os		RP24-267O6.1		Mapk11
Ppm1h	Gm17586		Pou4f2		Shc4
Reln	BC025920		Fhdc1		Etv5
Daf2	Sema5b		Rims4		Chst3
Rap1gap2	RP23-189P23.1		Clvs2		Prom1
Emp2	Abtb1				Siae
Spon1	Arpc1b				Arc
Tuft1	Gm37969				Gm14662
Clec2l	Gjc2				Plekha1
Aplnr	H2-Oa				Cbr3
Phf1	Zdhhc14				Crocc2
Kazald1	Reck				Tdrd9
Vwf	Vasn				Mgat5b
Myh6	Atg10				Nefm
Prkcq	Zdhhc20				Ogdhl
Tcta	Nfil3				Padi4
Dmrta2	Ptges				Kif5a
Proc	Wdr91				Ttyh1
Ptgds					Lepr
Kif26a					Gm16551
Gem					Chrnb1
Adgrg1					Them6
Ablim1					Rsad2
Casr					Foxn4
Rab15					Lrriq1
Eomes					Rundc3b
Cd24a					Syk
Vwa5b1					Usp28
Fam19a2					Aff3
Smim1					Glyatl3
Lcp1					Kcnh2
A230065H16Rik					Nckap5
Hopx					Pten
Cd55					Nrcam
Cer1					Pou3f4
Cpm					Tfe3
Lgals9					Myo3a
2900052N01Rik					Xkr4
Samd3					Slc8a2
Tll1					Bicd1
Ccdc68					Pcdh1
Cldn11					Msi1
Slc5a9					Gm11611
Gpr35					Kcnh6
Tgfa					Cdh9
Krt15					Ifitm7
Tal2					Clic5
Ctse					Enpp3
Lgr5					Fv1
Dgkk					Kcnq2
Cdkl2					Igdcc4
Slit1					Dtx4
Atp2a1					Slc16a2
Vwce					Ctnnd2
Ppp2r2b					Slain1
Syne3					Nnt
Pappa					Fbxl16
Ticam1					Amotl2
Gm38345					Cacna1b
Grasp					Hs6st1
Slc27a6					Mapk4
					Cep112
					Slc9a9
					Acpp
					Ajuba
					Chrdl1
					Ar
					Prkcg
					Ezr
					Jph1
					Ppm1e
					Cxx1b
					Bend3
					C030048H21Rik
					BC067074
					Mfrp
					Rgma
					Adgrv1
					Kcnt1
					Usp44
					Sort1
					Synpo2l
					Elavl2
					Ermp1
					Frem2
					Ccdc160
					Gm9027
					Hdac9
					Eml5
					Adamts19
					Ddr1
					Gbx2
					Gm7889
					Npdc1
					Caskin1
